# Overview of the SAMPL6 p*K*_a_ Challenge: Evaluating small molecule microscopic and macroscopic p*K*_a_ predictions

**DOI:** 10.1101/2020.10.15.341792

**Authors:** Mehtap Işık, Ariën S. Rustenburg, Andrea Rizzi, M. R. Gunner, David L. Mobley, John D. Chodera

## Abstract

The prediction of acid dissociation constants (p*K*_a_) is a prerequisite for predicting many other properties of a small molecule, such as its protein-ligand binding affinity, distribution coefficient (log *D*), membrane permeability, and solubility. The prediction of each of these properties requires knowledge of the relevant protonation states and solution free energy penalties of each state. The SAMPL6 p*K*_a_ Challenge was the first time that a separate challenge was conducted for evaluating p*K*_a_ predictions as part of the Statistical Assessment of Modeling of Proteins and Ligands (SAMPL) exercises. This challenge was motivated by significant inaccuracies observed in prior physical property prediction challenges, such as the SAMPL5 log *D* Challenge, caused by protonation state and p*K*_a_ prediction issues. The goal of the p*K*_a_ challenge was to assess the performance of contemporary p*K*_a_ prediction methods for drug-like molecules. The challenge set was composed of 24 small molecules that resembled fragments of kinase inhibitors, a number of which were multiprotic. Eleven research groups contributed blind predictions for a total of 37 p*K*_a_ distinct prediction methods. In addition to blinded submissions, four widely used p*K*_a_ prediction methods were included in the analysis as reference methods. Collecting both microscopic and macroscopic p*K*_a_ predictions allowed in-depth evaluation of p*K*_a_ prediction performance. This article highlights deficiencies of typical p*K*_a_ prediction evaluation approaches when the distinction between microscopic and macroscopic p*K*_a_s is ignored; in particular, we suggest more stringent evaluation criteria for microscopic and macroscopic p*K*_a_ predictions guided by the available experimental data. Top-performing submissions for macroscopic p*K*_a_ predictions achieved RMSE of 0.7-1.0 p*K*_a_ units and included both quantum chemical and empirical approaches, where the total number of extra or missing macroscopic p*K*_a_s predicted by these submissions were fewer than 8 for 24 molecules. A large number of submissions had RMSE spanning 1-3 p*K*_a_ units. Molecules with sulfur-containing heterocycles or iodo and bromo groups were less accurately predicted on average considering all methods evaluated. For a subset of molecules, we utilized experimentally-determined microstates based on NMR to evaluate the dominant tautomer predictions for each macroscopic state. Prediction of dominant tautomers was a major source of error for microscopic p*K*_a_ predictions, especially errors in charged tautomers. The degree of inaccuracy in p*K*_a_ predictions observed in this challenge is detrimental to the protein-ligand binding affinity predictions due to errors in dominant protonation state predictions and the calculation of free energy corrections for multiple protonation states. Underestimation of ligand p*K*_a_ by 1 unit can lead to errors in binding free energy errors up to 1.2 kcal/mol. The SAMPL6 p*K*_a_ Challenge demonstrated the need for improving p*K*_a_ prediction methods for drug-like molecules, especially for challenging moieties and multiprotic molecules.
