## supplementary-documents.tar.gz for "Overview of the SAMPL6 p*K*_a_ Challenge: Evaluating small molecule microscopic and macroscopic p*K*_a_ predictions": experimental-microstates-of-8mol-based-on-NMR.csv

Microstate ID of A	Microstate ID of HA	Molecule ID	pKa (exp)	pKa SEM (exp)	pKa ID	Microstate identification source
SM07_micro004	SM07_micro006	SM07	6.08	0.01	SM07_pKa1	NMR measurement
SM14_micro001	SM14_micro002	SM14	5.3	0.01	SM14_pKa2	NMR measurement
SM14_micro002	SM14_micro003	SM14	2.58	0.01	SM14_pKa1	NMR measurement
SM02_micro002	SM02_micro004	SM02	5.03	0.01	SM02_pKa1	Estimated based on SM07 NMR measurement
SM04_micro003	SM04_micro002	SM04	6.02	0.01	SM04_pKa1	Estimated based on SM07 NMR measurement
SM09_micro003	SM09_micro001	SM09	5.37	0.01	SM09_pKa1	Estimated based on SM07 NMR measurement
SM12_micro012	SM12_micro006	SM12	5.28	0.01	SM12_pKa1	Estimated based on SM07 NMR measurement
SM13_micro005	SM13_micro001	SM13	5.77	0.01	SM13_pKa1	Estimated based on SM07 NMR measurement
SM15_micro004	SM15_micro002	SM15	8.94	0.01	SM15_pKa2	Estimated based on SM14 NMR measurement
SM15_micro002	SM15_micro003	SM15	4.7	0.01	SM15_pKa1	Estimated based on SM14 NMR measurement
