## supplementary-documents.tar.gz for "Overview of the SAMPL6 p*K*_a_ Challenge: Evaluating small molecule microscopic and macroscopic p*K*_a_ predictions": macroscopic-pKa-statistics-24mol-hungarian-match.csv

ID	name	RMSE	RMSE_lower_bound	RMSE_upper_bound	MAE	MAE_lower_bound	MAE_upper_bound	ME	ME_lower_bound	ME_upper_bound	R2	R2_lower_bound	R2_upper_bound	m	m_lower_bound	m_upper_bound	kendall_tau	kendall_tau_lower_bound	kendall_tau_upper_bound	unmatched exp pKas	unmatched pred pKas	unmatched pred pKas [2,12]	unmatched pred pKas [4,10]
xvxzd	Full quantum chemical calculation of free energies and fit to experimental pKa	0.6800760606548816	0.5432532907687121	0.8088263101556477	0.5786206896551724	0.45	0.710689655172414	0.2351724137931035	-0.009999999999999986	0.4548275862068966	0.9373019916256838	0.8758897604464243	0.9722460039099146	0.9231109183518852	0.8386679136270357	1.0150496134471896	0.8162768227539741	0.6795372423202494	0.918158567774936	2	8	4	1
gyuhx	S+pKa	0.7319946236361701	0.5544890120788046	0.9064695785155692	0.5854838709677418	0.4387096774193545	0.7432258064516125	0.034516129032258064	-0.2338709677419355	0.2825806451612903	0.9289338326791168	0.8765979803041395	0.9648944856756306	0.9794011218220198	0.9027046723411449	1.083316808941515	0.878364340955178	0.8026627269868721	0.9418344519015659	0	36	7	0
xmyhm	ACD/pKa Classic	0.786546145314868	0.520929690011506	1.033161449457519	0.5635483870967742	0.3829032258064518	0.7680645161290324	0.13387096774193538	-0.1448387096774194	0.4112903225806451	0.9189786968510704	0.8467870940328736	0.9679466342733168	0.9609109034590856	0.8587995936413148	1.0823509664790572	0.8069044608669647	0.6839729119638827	0.9010016697590996	0	25	3	0
nb017	MoKa	0.9427259718839384	0.7224220015940108	1.1590847334663843	0.7700000000000001	0.5848387096774194	0.9745161290322584	-0.16225806451612915	-0.4919354838709677	0.16387096774193535	0.8842961413345789	0.8082852023317085	0.937009362829178	0.9387723673120107	0.8244713543846927	1.0759688925570066	0.7264903073367187	0.5964185527715331	0.8351893095768373	0	6	6	0
nb007	Epik Scan	0.945751109589792	0.7332077116254963	1.1521102657802027	0.7761290322580646	0.5954838709677418	0.9677419354838712	0.04516129032258055	-0.2867741935483872	0.3719354838709677	0.878515908886884	0.7651666739898321	0.9457370193951221	0.8396715620439569	0.7665889770233751	0.9213808880079232	0.7870311662814453	0.6524287668226966	0.8911931226784354	0	31	13	3
yqkga	ReSCoSS conformations // COSMOtherm pKa	1.0102379151275656	0.7783564155818461	1.2320151339665355	0.7993548387096775	0.5880645161290322	1.0299999999999998	-0.1664516129032258	-0.5067741935483873	0.1861290322580645	0.8670924761413425	0.7824214838136565	0.9345096579344708	0.9271834081084432	0.7662172399225553	1.0811537632143515	0.8266958503107558	0.72	0.908092292533231	0	16	1	1
nb010	Epik Microscopic	1.028061125332222	0.7704523179234056	1.2634693659561669	0.8141935483870968	0.6064516129032258	1.0403225806451613	0.2432258064516128	-0.11451612903225825	0.5854838709677418	0.8690285542894824	0.7675964138885248	0.9381656737989668	0.94575227939772	0.8257879868346965	1.0771183203817245	0.8000042074838868	0.6704562253011747	0.8994493832640815	0	33	4	2
8xt50	ReSCoSS conformations // DSD-BLYP-D3 reranking // COSMOtherm pKa	1.0714295545310388	0.7834106573595461	1.360286971620801	0.8141935483870967	0.5835483870967739	1.0732258064516127	-0.4748387096774194	-0.8158064516129032	-0.13774193548387098	0.9055345284698464	0.8422372872939891	0.9511298637861187	1.078110573113922	0.9358523160879864	1.215795899320157	0.8008616049885446	0.6839729119638827	0.8930957683741647	0	15	0	0
nb013	Jaguar	1.103115821720019	0.715401984900797	1.4701985821540378	0.8032258064516129	0.5619354838709677	1.0880645161290323	-0.14838709677419362	-0.5461290322580645	0.2203225806451612	0.8839423730158813	0.7816216726102829	0.9459045187717848	1.0918429143467772	0.9030592088372354	1.2503808094770448	0.7922501898811409	0.6383928571428571	0.9017857142857144	0	55	6	1
nb015	Chemicalize v18.23 (ChemAxon MarvinSketch v18.23)	1.2722560606540525	0.9823080129257141	1.5637805720174922	1.0441935483870972	0.7951612903225808	1.306774193548387	0.12870967741935485	-0.3235483870967741	0.5574193548387096	0.8737053782909002	0.7973319092391199	0.9333350175165788	1.161624178475572	0.9406046558824834	1.341926023767385	0.7753797782811007	0.6621923937360179	0.8618789792004165	0	23	0	0
p0jba	macroscopic pKa prediction from microscopic pKa predicted with Gaussian and separate fitting for neutral to negative and for positive to neutral transformations	1.3147471239747972	0.6874881817166021	1.727564760001778	1.084	0.428	1.7200000000000002	-0.9240000000000002	-1.7200000000000002	-0.10800000000000036	0.909946233477552	0.5085281287695926	1.0	1.1845862830318792	0.3553387266102639	1.7240765465064531	0.7999999999999999	0.0	1.0	0	0	0	0
37xm8	ACD/pKa GALAS	1.413110045254792	0.9295787576459924	1.8403668112634504	1.008	0.6780000000000002	1.384	-0.18266666666666687	-0.6876666666666666	0.316	0.8335134007228603	0.6982274815350228	0.9266385402552146	1.1553428028027983	0.9774978863938381	1.3317093296909823	0.704258233845807	0.5616129512301488	0.8269230769230771	1	16	1	1
mkhqa	EC-RISM/MP2/cc-pVTZ-P2-phi-all-2par	1.5961081699943087	1.128633201366062	2.048143140159068	1.238709677419355	0.9041935483870964	1.6164516129032258	-0.31612903225806466	-0.8854838709677421	0.20903225806451609	0.8031710687308863	0.6660392134182874	0.9055318561539198	1.1397878132239665	0.976197863488764	1.3361330330137202	0.6372447179478743	0.4439571161880263	0.7892376681614351	0	55	6	0
ttjd0	EC-RISM/MP2/cc-pVTZ-P2-phi-noThiols-2par	1.6417329553780038	1.1968547490496	2.0644283751511048	1.2958064516129035	0.9558064516129032	1.6670967741935483	-0.12161290322580663	-0.6987096774193552	0.4493548387096773	0.8127154847967636	0.6862520099166961	0.9075911692081	1.1981278132607427	1.0300155123393244	1.4032962462165892	0.6501618406089797	0.4657534246575343	0.7982281262852869	0	55	5	0
nb001	EC-RISM/MP2/6-311+G(d,p)-P2-phi-all-2par	1.6848480356476685	1.0527215114384056	2.37401592515788	1.2132258064516126	0.8438709677419353	1.6761290322580649	0.4422580645161289	-0.10161290322580653	1.034838709677419	0.7970369577022819	0.7000245739131931	0.8978739854841338	1.1562971989387216	0.9520779018767004	1.4244490449827574	0.7233588690219113	0.5492832085263455	0.8478064274772318	0	55	7	1
nb002	EC-RISM/MP2/6-311+G(d,p)-P2-phi-noThiols-2par	1.703466105971454	1.0815774024171154	2.378014894551688	1.2461290322580647	0.8883870967741935	1.6996774193548387	0.5093548387096773	-0.03870967741935492	1.1006451612903227	0.7955637120312091	0.6977316874137426	0.8979892519922923	1.1527375183336743	0.9496362928151504	1.4229855496974468	0.7233588690219113	0.5560594025839858	0.8423423423423424	0	55	7	1
35bdm	macroscopic pKa prediction from microscopic pKa predicted with Gaussian and global fitting	1.7186448149632314	0.6645750521950097	2.337909322450296	1.442	0.6219999999999999	2.262	-1.006	-2.178	0.13399999999999998	0.9187503813355627	0.4568461698150935	1.0	1.44604424073336	0.7345644469315428	2.1473876953125	0.7999999999999999	0.0	1.0	0	0	0	0
ryzue	Adiabatic scheme with single point correction for type III submission	1.7740576780818853	1.4218309413592225	2.1160119214250432	1.5003225806451617	1.1712903225806452	1.8435483870967744	1.2977419354838708	0.8593548387096773	1.7238709677419353	0.9098100812478358	0.8616886685722662	0.9488142057212674	1.2287488843495422	1.056795009743707	1.4078938133021803	0.8223901427570539	0.7117516629711752	0.9107142857142856	0	8	0	0
2ii2g	EC-RISM/MP2/cc-pVTZ-P2-q-noThiols-2par	1.7952661766883735	1.307594442404239	2.240581721699279	1.3890322580645158	1.0096774193548388	1.8151612903225804	-0.7438709677419358	-1.290645161290323	-0.1487096774193549	0.7923065576104504	0.6532955199870719	0.8939832584834986	1.1493140545409708	0.9626116933350422	1.3746520404648723	0.6803017934848927	0.4965986394557823	0.8198281372483563	0	55	2	0
mpwiy	EC-RISM/MP2/cc-pVTZ-P3NI-phi-noThiols-2par	1.8161684233395	1.3919341382268378	2.234678298273421	1.4822580645161292	1.13741935483871	1.8774193548387093	0.10290322580645153	-0.5429032258064517	0.7309677419354838	0.8201144379184072	0.7017368841278652	0.9057802663491143	1.2941730349439082	1.121063629583337	1.5050687036662889	0.6587732557163835	0.491150442477876	0.7951561139287546	0	55	5	0
5byn6	Adiabatic scheme for type III submission	1.889994026274908	1.4972760212702827	2.2666466634158478	1.5877419354838709	1.238064516129032	1.966451612903226	1.3174193548387096	0.8406451612903225	1.7987096774193545	0.9052277550252807	0.8489574260507092	0.947528130618168	1.2843295817060685	1.1034617701807463	1.4756963672972858	0.8297413793103449	0.7234530979667144	0.9174923043689628	0	8	0	0
y75vj	Direct scheme for type III submission	1.9008340274732036	1.4959890819565942	2.25888025357698	1.5843333333333334	1.210666666666667	1.9726666666666663	1.039	0.4633333333333333	1.6016666666666666	0.8912719026134583	0.7897377750753217	0.9518769151912791	1.344653783215343	1.1606257291212805	1.5299487857882017	0.7456851887779133	0.5669099756690996	0.8792270531400967	1	7	0	0
w4iyd	Vertical scheme for type III submission	1.926213065627359	1.5276463025865807	2.279916523655792	1.5838709677419356	1.2029032258064514	1.9790322580645159	1.256774193548387	0.7225806451612902	1.7641935483870963	0.8525140095298706	0.7422287992321261	0.922172250271146	1.2061396517400702	0.9962229434456772	1.4024556771247338	0.7292345127621231	0.5714289218227275	0.8451327433628317	0	7	1	1
np6b4	EC-RISM/B3LYP/6-311+G(d,p)-P2-phi-noThiols-2par	1.9380127833394436	1.208802393200167	2.7073275717292065	1.435161290322581	1.0361290322580643	1.9377419354838707	-0.4674193548387097	-1.0758064516129036	0.2441935483870968	0.7090262963625613	0.6034112341447126	0.8697355147670622	1.083127767864716	0.8132397636997851	1.4291608901606634	0.7521551724137933	0.616409497520305	0.8590308370044053	0	55	8	2
nb004	EC-RISM/MP2/6-311+G(d,p)-P3NI-phi-noThiols-2par	2.008504499019269	1.3766391988720093	2.6277268478852163	1.5683870967741935	1.164838709677419	2.0380645161290323	0.5574193548387096	-0.09806451612903228	1.2732258064516129	0.8229275231941889	0.7244123814223273	0.9029901368046228	1.3495145555751955	1.1464580795279506	1.6019772414293918	0.7147474539145076	0.5426008968609867	0.8434004474272931	0	55	5	0
nb003	EC-RISM/MP2/6-311+G(d,p)-P3NI-phi-all-2par	2.0097817246271203	1.3916838257908086	2.644586680310823	1.5770967741935484	1.1783870967741936	2.0396774193548386	0.5241935483870965	-0.13774193548387112	1.2225806451612902	0.8249272912022201	0.7284996298948341	0.9055189419364378	1.3581201913252905	1.1552456388372925	1.6136766337160158	0.7147474539145076	0.5382063100888479	0.8444444444444443	0	55	5	0
yc70m	PCM/B3LYP/6-311+G(d,p)	2.0337221556671934	1.7252134042844036	2.3316842867127674	1.8045161290322584	1.476129032258065	2.13483870967742	-0.4051612903225807	-1.0861290322580643	0.3116129032258065	0.4690404671040242	0.28373472421811874	0.6412843889463533	0.5593272630608968	0.34642670996313457	0.8302540471583362	0.5323275862068967	0.3496659242761693	0.6814654585703075	0	55	27	22
hytjn	OE Gaussian Process	2.161231901794283	1.2441195012270057	3.0591818078259645	1.389	0.857	2.038666666666667	0.7089999999999999	0.027666666666666537	1.4809999999999999	0.448670745391229	0.12878826902108365	0.7842843615600209	0.6206049682952429	0.25878530322411103	1.0022091963708641	0.4723502304147466	0.1609775250265636	0.7339667458432303	1	28	27	16
f0gew	EC-RISM/B3LYP/6-311+G(d,p)-P3NI-phi-noThiols-2par	2.183886000805932	1.3802360714396742	2.9535042063241077	1.577741935483871	1.089032258064516	2.1554838709677417	-0.7325806451612904	-1.4222580645161296	0.03806451612903222	0.7693424594516411	0.6677742058406726	0.8918403051932421	1.2909816367899516	1.014687114369054	1.6327362914860082	0.762110237005228	0.6311111111111111	0.8642622414228346	0	55	0	0
q3pfp	OE Gaussian Process Resampled	2.192838343334957	1.3320560548765703	3.0885249985497385	1.5053333333333332	0.9933333333333332	2.1259999999999994	0.5886666666666666	-0.1020000000000001	1.3716666666666664	0.4432369412997347	0.1274526651694315	0.7663172074856213	0.6578895831980426	0.27320033315209263	1.0666752719599215	0.5017264541777318	0.1980676328502416	0.7523605830634492	1	28	22	8
ds62k	EC-RISM/MP2/6-311+G(d,p)-P3NI-q-noThiols-2par	2.2178186027803783	1.6162681029597659	2.8053899734663994	1.7777419354838713	1.3425806451612905	2.2712903225806453	0.7841935483870969	0.06419354838709658	1.5187096774193547	0.8215117221525876	0.695970292021039	0.904571705335974	1.4058727460872649	1.1996353626555916	1.6324954877413083	0.7219827586206897	0.5491126147495886	0.8468468468468471	0	55	4	0
xikp8	Direct scheme with single point correction for type III submission	2.347917517006649	1.9355274905479043	2.725325668612836	2.0563333333333333	1.6576666666666664	2.4746666666666663	0.7729999999999998	-0.0216666666666666	1.5813333333333333	0.88994681650506	0.7969878712581792	0.9471829869128516	1.588481293719438	1.3952950577903045	1.813721222589693	0.759494173755282	0.5885167464114833	0.8907363420427552	1	5	0	0
nb005	EC-RISM/MP2/6-311+G(d,p)-P2-phi-all-1par	2.378057624305208	1.7878785410142812	2.9456457750819367	1.9145161290322577	1.4435483870967742	2.4264516129032256	0.31258064516129025	-0.4877419354838712	1.1477419354838707	0.8415279504425939	0.7436397520792817	0.9136792169824379	1.5572745150612533	1.3409793458018897	1.8218304193395438	0.7147474539145076	0.5446428571428571	0.8344519015659956	0	55	0	0
5nm4j	Substructure matches from experimental data	2.449558539214166	1.4150461319531442	3.3440682697266504	1.5833333333333333	0.9396296296296294	2.344444444444445	0.04629629629629628	-0.7992592592592593	1.0703703703703704	0.19230767223836848	0.0015999398356480786	0.7026318546118209	0.3975788147263061	-0.062212039262820526	0.8134073323079772	0.3367628047803423	-0.03958413849226794	0.6657198049574401	4	3	1	1
ad5pu	EC-RISM/B3LYP/6-311+G(d,p)-P3NI-q-noThiols-2par	2.5356764065451403	1.675022387910084	3.3002438815062374	1.8261290322580648	1.2441935483870965	2.4861290322580643	-0.6506451612903227	-1.4770967741935483	0.2525806451612903	0.7614117003512022	0.6353572522799454	0.8758434137740424	1.432010715301174	1.1195620759734357	1.7818874342118929	0.7737068965517242	0.6325418050250105	0.8797327394209353	0	55	0	0
pwn3m	Analog_search	2.603969497297759	1.4504248146171324	3.5345589743074237	1.5385714285714285	0.8346428571428574	2.3707142857142864	0.787857142857143	-0.05571428571428562	1.7657142857142856	0.20757791592217748	0.004649506773869826	0.6337060582406041	0.3689171493031804	0.008028663325253241	0.7817162735504009	0.343544685128662	0.0412089467192386	0.6311498967984813	1	3	3	1
nb006	EC-RISM/MP2/6-311+G(d,p)-P3NI-phi-all-1par	2.9823767313573812	2.3739405107093767	3.5641100775875727	2.5254838709677423	2.0009677419354843	3.0987096774193543	0.42354838709677417	-0.6006451612903227	1.4722580645161292	0.8441258202167242	0.7399581618840619	0.9158678183207508	1.7843690877421308	1.5513540969387272	2.0558708134311217	0.7147474539145076	0.5407585824335122	0.8428098882874477	0	55	0	0
0hxtm	COSMOtherm_FINE17	3.2633336373364323	1.8144145061148516	4.389011034064833	1.9175	1.0264285714285717	2.980357142857143	1.3775	0.3682142857142855	2.5610714285714287	0.07537149282139473	0.0001979961760953577	0.4767437974961663	0.28058755367216504	-0.17491625646317108	0.8274984342936401	0.286472148541114	-0.04137934970689122	0.6074948565786211	3	8	7	4
