## supplementary-documents.tar.gz for "Overview of the SAMPL6 p*K*_a_ Challenge: Evaluating small molecule microscopic and macroscopic p*K*_a_ predictions": microscopic-pKa-statistics-8mol-hungarian-match-table.csv

Submission ID	RMSE	MAE	ME	R\textsuperscript{2}	m	Kendall's Tau	Unmatched exp. \pKa{}s	Unmatched pred. \pKa{}s [2,12]
nb011	0.47 [0.30, 0.64]	0.33 [0.22, 0.46]	-0.02 [-0.18, 0.14]	0.97 [0.94, 0.99]	1.01 [0.97, 1.06]	0.90 [0.78, 0.96]	0	36
hdiyq	0.62 [0.47, 0.76]	0.47 [0.33, 0.62]	0.13 [-0.09, 0.34]	0.95 [0.92, 0.97]	0.34 [0.92, 1.09]	0.87 [0.79, 0.93]	0	16
epvmk	0.63 [0.43, 0.81]	0.47 [0.32, 0.63]	-0.02 [-0.25, 0.21]	0.95 [0.89, 0.98]	0.21 [0.91, 1.04]	0.81 [0.68, 0.91]	0	37
xnoe0	0.65 [0.47, 0.82]	0.50 [0.36, 0.66]	-0.1 [-0.32, 0.13]	0.95 [0.89, 0.98]	0.13 [0.92, 1.05]	0.82 [0.69, 0.91]	0	36
gdqeg	0.65 [0.41, 0.89]	0.43 [0.27, 0.62]	0.11 [-0.10, 0.35]	0.94 [0.88, 0.98]	0.35 [0.87, 1.02]	0.83 [0.67, 0.95]	0	53
4o0ia	0.66 [0.44, 0.86]	0.47 [0.31, 0.64]	0.00 [-0.22, 0.24]	0.94 [0.88, 0.98]	0.24 [0.87, 1.05]	0.85 [0.73, 0.94]	0	35
nb008	0.76 [0.48, 1.02]	0.52 [0.34, 0.73]	-0.08 [-0.37, 0.17]	0.93 [0.85, 0.98]	0.17 [0.79, 0.93]	0.84 [0.73, 0.92]	0	35
ccpmw	0.79 [0.62, 0.94]	0.62 [0.46, 0.80]	-0.17 [-0.44, 0.11]	0.92 [0.86, 0.96]	0.11 [0.82, 1.05]	0.80 [0.67, 0.89]	0	7
0xi4b	0.84 [0.58, 1.07]	0.61 [0.42, 0.83]	0.22 [-0.07, 0.51]	0.92 [0.84, 0.97]	0.51 [0.91, 1.09]	0.81 [0.65, 0.92]	0	32
cywyk	0.86 [0.60, 1.10]	0.62 [0.42, 0.84]	0.13 [-0.16, 0.44]	0.90 [0.82, 0.96]	0.44 [0.86, 1.08]	0.81 [0.64, 0.92]	0	35
ftc8w	0.86 [0.51, 1.17]	0.59 [0.39, 0.83]	0.10 [-0.19, 0.41]	0.90 [0.77, 0.97]	0.41 [0.84, 0.98]	0.75 [0.57, 0.88]	0	35
nxaaw	0.89 [0.56, 1.25]	0.61 [0.41, 0.87]	-0.02 [-0.35, 0.28]	0.89 [0.75, 0.97]	0.28 [0.85, 1.00]	0.79 [0.63, 0.91]	0	29
nb016	0.95 [0.71, 1.18]	0.77 [0.57, 0.98]	-0.23 [-0.56, 0.12]	0.89 [0.83, 0.95]	0.12 [0.82, 1.07]	0.75 [0.62, 0.85]	0	3
kxztt	0.96 [0.56, 1.33]	0.64 [0.41, 0.92]	0.00 [-0.32, 0.36]	0.90 [0.76, 0.97]	0.36 [0.96, 1.13]	0.79 [0.63, 0.91]	0	37
eyetm	0.98 [0.69, 1.27]	0.72 [0.50, 0.97]	-0.32 [-0.65, 0.00]	0.91 [0.86, 0.96]	0.00 [0.94, 1.22]	0.78 [0.64, 0.88]	0	7
cm2yq	0.99 [0.44, 1.54]	0.56 [0.31, 0.90]	0.10 [-0.21, 0.50]	0.91 [0.83, 0.98]	0.50 [0.96, 1.25]	0.89 [0.80, 0.96]	0	36
2umai	1.00 [0.46, 1.54]	0.57 [0.33, 0.91]	0.07 [-0.25, 0.46]	0.91 [0.82, 0.98]	0.46 [0.96, 1.26]	0.87 [0.76, 0.95]	0	36
ko8yx	1.01 [0.76, 1.25]	0.78 [0.56, 1.01]	0.35 [0.01, 0.67]	0.91 [0.82, 0.96]	0.67 [0.96, 1.19]	0.78 [0.64, 0.89]	0	26
wuuvc	1.02 [0.51, 1.53]	0.62 [0.38, 0.93]	0.19 [-0.13, 0.58]	0.88 [0.80, 0.96]	0.58 [0.85, 1.19]	0.90 [0.81, 0.96]	0	36
ktpj5	1.02 [0.51, 1.56]	0.61 [0.37, 0.95]	0.17 [-0.16, 0.57]	0.88 [0.80, 0.96]	0.57 [0.87, 1.22]	0.89 [0.80, 0.96]	0	36
z7fhp	1.02 [0.49, 1.55]	0.61 [0.36, 0.94]	0.08 [-0.24, 0.48]	0.90 [0.82, 0.97]	0.48 [0.97, 1.26]	0.88 [0.80, 0.95]	0	28
arcko	1.04 [0.73, 1.32]	0.77 [0.53, 1.02]	0.37 [0.05, 0.72]	0.89 [0.80, 0.94]	0.72 [0.90, 1.14]	0.78 [0.62, 0.90]	0	24
y4wws	1.04 [0.70, 1.33]	0.74 [0.49, 1.00]	-0.31 [-0.66, 0.05]	0.91 [0.85, 0.96]	0.05 [1.02, 1.26]	0.79 [0.68, 0.88]	0	30
wcvnu	1.11 [0.80, 1.39]	0.84 [0.59, 1.11]	0.28 [-0.10, 0.66]	0.89 [0.77, 0.95]	0.66 [0.98, 1.22]	0.73 [0.54, 0.88]	1	27
8toyp	1.13 [0.61, 1.65]	0.70 [0.42, 1.05]	0.13 [-0.25, 0.56]	0.88 [0.81, 0.96]	0.56 [0.98, 1.29]	0.83 [0.72, 0.92]	0	27
qsicn	1.17 [0.30, 1.65]	0.88 [0.23, 1.54]	-0.76 [-1.54, 0.01]	0.91 [0.46, 1.00]	0.01 [0.52, 1.59]	0.80 [0.00, 1.00]	0	2
wexjs	1.30 [0.95, 1.62]	0.98 [0.68, 1.29]	0.27 [-0.17, 0.74]	0.86 [0.74, 0.93]	0.74 [1.00, 1.29]	0.73 [0.55, 0.86]	0	25
v8qph	1.37 [0.92, 1.79]	0.98 [0.66, 1.34]	-0.15 [-0.64, 0.34]	0.84 [0.70, 0.93]	0.34 [0.97, 1.32]	0.70 [0.55, 0.82]	0	6
w4z0e	1.57 [1.18, 1.94]	1.23 [0.90, 1.58]	0.09 [-0.48, 0.62]	0.85 [0.76, 0.91]	0.62 [1.08, 1.46]	0.72 [0.60, 0.82]	0	19
6tvf8	1.88 [0.87, 2.85]	1.02 [0.54, 1.66]	0.45 [-0.14, 1.18]	0.51 [0.16, 0.87]	1.18 [0.26, 0.89]	0.61 [0.34, 0.82]	0	55
0wfzo	2.89 [1.73, 3.89]	1.88 [1.17, 2.68]	0.76 [-0.15, 1.77]	0.48 [0.21, 0.75]	1.77 [0.60, 1.37]	0.51 [0.30, 0.70]	0	4
t8ewk	3.30 [1.89, 4.39]	1.98 [1.06, 3.00]	1.32 [0.27, 2.49]	0.07 [0.00, 0.45]	2.49 [-0.17, 0.79]	0.28 [-0.03, 0.6]	0	6
z3btx	4.00 [2.30, 5.45]	2.49 [1.47, 3.65]	1.48 [0.26, 2.86]	0.29 [0.04, 0.60]	2.86 [0.31, 1.44]	0.43 [0.19, 0.63]	0	1
758j8	4.52 [2.64, 6.18]	2.95 [1.85, 4.25]	1.85 [0.48, 3.38]	0.24 [0.02, 0.58]	3.38 [0.20, 1.51]	0.34 [0.08, 0.57]	0	2
hgn83	6.38 [4.04, 8.47]	4.11 [2.52, 5.93]	2.13 [0.07, 4.28]	0.08 [0.00, 0.39]	4.28 [-0.18, 1.43]	0.32 [0.07, 0.56]	0	0
