## supplementary-documents.tar.gz for "Overview of the SAMPL6 p*K*_a_ Challenge: Evaluating small molecule microscopic and macroscopic p*K*_a_ predictions": molecule_ID_and_SMILES.csv

SAMPL6 Molecule ID	canonical isomeric SMILES
SM01	c1cc2c(cc1O)c3c(o2)C(=O)NCCC3
SM02	c1ccc2c(c1)c(ncn2)Nc3cccc(c3)C(F)(F)F
SM03	c1ccc(cc1)Cc2nnc(s2)NC(=O)c3cccs3
SM04	c1ccc2c(c1)c(ncn2)NCc3ccc(cc3)Cl
SM05	c1ccc(c(c1)NC(=O)c2ccc(o2)Cl)N3CCCCC3
SM06	c1cc2cccnc2c(c1)NC(=O)c3cc(cnc3)Br
SM07	c1ccc(cc1)CNc2c3ccccc3ncn2
SM08	Cc1ccc2c(c1)c(c(c(=O)[nH]2)CC(=O)O)c3ccccc3
SM09	COc1cccc(c1)Nc2c3ccccc3ncn2.Cl
SM10	c1ccc(cc1)C(=O)NCC(=O)Nc2nc3ccccc3s2
SM11	c1ccc(cc1)n2c3c(cn2)c(ncn3)N
SM12	c1ccc2c(c1)c(ncn2)Nc3cccc(c3)Cl.Cl
SM13	Cc1cccc(c1)Nc2c3cc(c(cc3ncn2)OC)OC
SM14	c1ccc(cc1)n2cnc3c2ccc(c3)N
SM15	c1ccc2c(c1)ncn2c3ccc(cc3)O
SM16	c1cc(c(c(c1)Cl)C(=O)Nc2ccncc2)Cl
SM17	c1ccc(cc1)CSc2nnc(o2)c3ccncc3
SM18	c1ccc2c(c1)c(=O)[nH]c(n2)CCC(=O)Nc3ncc(s3)Cc4ccc(c(c4)F)F
SM19	CCOc1ccc2c(c1)sc(n2)NC(=O)Cc3ccc(c(c3)Cl)Cl
SM20	c1cc(cc(c1)OCc2ccc(cc2Cl)Cl)/C=C/3\C(=O)NC(=O)S3
SM21	c1cc(cc(c1)Br)Nc2c(cnc(n2)Nc3cccc(c3)Br)F
SM22	c1cc2c(cc(c(c2nc1)O)I)I
SM23	CCOC(=O)c1ccc(cc1)Nc2cc(nc(n2)Nc3ccc(cc3)C(=O)OCC)C
SM24	COc1ccc(cc1)c2c3c(ncnc3oc2c4ccc(cc4)OC)NCCO
